# Coral larvae employ nitrogen sequestration mechanisms to stabilize carbon provisioning from algal symbionts under increased temperature

**DOI:** 10.1101/2024.06.07.598017

**Authors:** Ariana S. Huffmyer, Jill Ashey, Emma Strand, Eric Chiles, Xiaoyang Su, Hollie M. Putnam

## Abstract

Rising sea surface temperatures are increasingly causing breakdown in the nutritional relationship between corals and algal endosymbionts (Symbiodiniaceae), threatening the basis of coral reef ecosystems and highlighting the critical role of coral reproduction in reef maintenance. The effects of thermal stress on metabolic exchange (i.e., transfer of fixed carbon photosynthates from symbiont to host) during sensitive early life stages, however, remains understudied. We exposed symbiotic *Montipora capitata* coral larvae in Hawaiʻi to high temperature (+2.5°C for 3 days), assessed rates of photosynthesis and respiration, and used stable isotope tracing (4mM ^13^C sodium bicarbonate; 4.5 h) to quantify metabolite exchange. While larvae did not show any signs of bleaching and did not experience declines in survival and settlement, metabolic depression was significant under high temperature, indicated by a 19% reduction in respiration rates, but with no change in photosynthesis. Larvae exposed to high temperature showed evidence for maintained translocation of a major photosynthate, glucose, from the symbiont, but there was reduced metabolism of glucose through central carbon metabolism (i.e., glycolysis). The larval host invested in nitrogen cycling by increasing ammonium assimilation, urea metabolism, and sequestration of nitrogen into dipeptides, a mechanism that may support the maintenance of glucose translocation under thermal stress. Host nitrogen assimilation via dipeptide synthesis appears to be used for nitrogen limitation to the Symbiodiniaceae, with the outcome of reduced symbiont population growth and retention of fixed carbon, effectively simulating photosynthate translocation to the host. Collectively, our findings indicate that although these larvae are susceptible to metabolic stress under high temperature, they can combat bleaching by diverting energy to nitrogen assimilation to maintain symbiont population density, photosynthesis, and carbon translocation.
