## Supplementary Tables for "Coral larvae employ nitrogen sequestration mechanisms to stabilize carbon provisioning from algal symbionts under increased temperature"

### Sheet: Table S1
	Table S1. Statistical analyses of phenotypes, metabolic rates, symbiont physiology, and carbohydrate content in Montipora capitata larvae reared at ambient and high temperatures. Survival and settlement were analyzed using linear mixed effect models with tank as a random intercept. Metabolic rates analyzed using or two-way analysis of variance tests. Physiological metrics analyzed using two-sampl…
	Metric	Effect	SS	DF (effect, residual)	F	P
	PERFORMANCE
	Survival (%)	Treatment	0.011	1,60	0.175	0.677
		Time	1.049	5,60	3.241	0.012
		Treatment x Time	0.041	5,60	0.125	0.986
	Settlement (%)	Treatment	0.65	1106	0.183	0.67
		Time	368.03	4106	25.775	<0.001
		Treatment x Time	4.71	4106	0.33	0.857
	SIZE-NORMALIZED METABOLIC RATES
	Respiration (nmol O2 per mm3)	Treatment	0.184	1, 80	4.635	0.034
		Temperature	0.098	1, 80	2.481	0.119
		Treatment x Temperature	0.017	1, 80	0.42	0.519
	Net Photosynthesis (nmol O2 per mm3)	Treatment	0.009	1, 80	0.248	0.62
		Temperature	0.033	1, 80	0.946	0.334
		Treatment x Temperature	0.008	1, 80	0.241	0.625
	Gross Photosynthesis (nmol O2 per mm3)	Treatment	0.226	1, 80	2.31	0.133
		Temperature	0.29	1, 80	2.956	0.089
		Treatment x Temperature	0.071	1, 80	0.723	0.389
	Photosynthesis : Respiration	Treatment	1.012	1, 76	3.818	0.054
		Temperature	0.131	1, 76	0.495	0.484
		Treatment x Temperature	0.002	1, 76	0.009	0.926
	INDIVIDUAL-NORMALIZED METABOLIC RATES
	Respiration (nmol O2 per larva)	Treatment	6e-06	1, 80	0.077	0.783
		Temperature	0.000175	1, 80	2.35	0.129
		Treatment x Temperature	1.9e-05	1, 80	0.257	0.614
	Net Photosynthesis (nmol O2 per larva)	Treatment	0.000172	1, 80	2.818	0.097
		Temperature	5.7e-05	1, 80	0.938	0.336
		Treatment x Temperature	1.1e-05	1, 80	0.173	0.678
	Gross Photosynthesis (nmol O2 per larva)	Treatment	0.000157	1, 80	0.892	0.348
		Temperature	0.000508	1, 80	2.884	0.093
		Treatment x Temperature	8.9e-05	1, 80	0.507	0.479
	Photosynthesis : Respiration	Treatment	1.012	1, 76	3.818	0.054
		Temperature	0.131	1, 76	0.495	0.484
		Treatment x Temperature	0.002	1, 76	0.009	0.926
	Metric		Effect	DF	Test Statistic	P
	TISSUE CARBOHYDRATES
	Host Carbohydrates (µg per µg host protein)		Treatment	19.998	-1.759	0.094
	Host Carbohydrates (µg per symbiont cell)		Treatment	19.695	-0.279	0.783
	SYMBIONT CELL DENSITY
	Symbiont Cell Density (cells per µg host protein)		Treatment	20.93	-0.966	0.345
	CHLOROPHYLL CONTENT
	Chlorophyll a (µg per µg host protein)		Treatment	19.957	-1.469	0.157
	Chlorophyll a (µg per symbiont cell)		Treatment	19.682	0.002	0.999
	Chlorophyll c2 (µg per µg host protein)		Treatment	16.614	-0.727	0.477
	Chlorophyll c2 (µg per symbiont cell)		Treatment	19.891	-0.464	0.648
	Total chlorophyll (µg per µg host protein)		Treatment	18.645	-1.255	0.225
	Total chlorophyll (µg per symbiont cell)		Treatment	19.833	-0.384	0.705
	LARVAL SIZE
	Size (mm3)		Treatment	233.92	-3.87	<0.001

### Sheet: Table S2
	Table S2. Permutational multivariate analysis of variance (PERMANOVA) of metabolite pool size (12C unlabeled and 13C labeled samples) and metabolite enrichment (13C labeled samples) in Montipora capitata larvae reared at ambient and high temperatures. Treatment was included as the main effect. Bold indicates p<0.05.
	Samples	Response	Effect	DF	SS	R2	F	P
	12C Samples	Pool Size	Treatment	1	202.88	0.205	2.578	0.025
			Residual	10	787.12	0.795
	13C Samples	Pool Size	Treatment	1	220.51	0.223	2.866	0.005
			Residual	10	769.49	0.777
	13C Samples	Enrichment	Treatment	1	193.45	0.228	2.96	0.003
			Residual	10	653.55	0.772

### Sheet: Table S3
	Table S3. Mean and standard error of mean (SE) pool size (log-tranformed median-normalized pool size) for Variable Importance of Prediction (VIP) metabolites in ambient and high temperature treatments. Relative difference calculated as fold change between ambient and high temperature treatments. Positive fold change values indicate larger pool size at high temperature (bolded text), with negative…
	VIP Metabolite	Pool Size
		Ambient		High		Fold Change	VIP
		Mean	SE	Mean	SE
	NADP+	0.0549921	0.00882421	0.161815	0.0163325	1.94251	1.7611
	NAD+	0.204108	0.0368072	0.548052	0.0532076	1.6851	1.72689
	Arginine-Glutamine	0.276393	0.0251406	0.572589	0.0508712	1.07165	1.73369
	Carbamoyl phosphate	0.0931246	0.0236776	0.168456	0.0387557	0.808928	1.04077
	Phosphocholine	0.216377	0.0125935	0.322984	0.0195539	0.492692	1.65366
	Glycerate	0.206116	0.0318318	0.303284	0.0380484	0.47142	1.13955
	ADP-D-Glucose	0.0399797	0.00690311	0.0557649	0.0043543	0.394832	1.06925
	Asparagine	0.371873	0.0217439	0.483715	0.029949	0.300752	1.39786
	Inositol	1.79378	0.0488521	2.2636	0.0358062	0.261915	1.86365
	Aspartate	0.886102	0.0324846	1.11273	0.0517145	0.255753	1.53044
	Adenosine	1.50651	0.0470554	1.79523	0.116152	0.191654	1.23015
	Homoarginine	0.0474168	0.00228623	0.0541852	0.00316795	0.142742	1.0938
	Aconitate	1.0435	0.0456124	1.18048	0.0618635	0.131271	1.10987
	UMP	1.82998	0.0454142	2.02065	0.0582009	0.104193	1.31727
	Proline	0.918671	0.0288869	1.01205	0.03951	0.101642	1.09623
	Glucose	2.82168	0.0606548	3.10745	0.1022	0.101275	1.21972
	Montiporic Acid A	5.40069	0.169405	5.85332	0.190876	0.0838099	1.04061
	Glutamate	3.32778	0.071318	3.56688	0.0694122	0.0718524	1.21553
	Montiporic Acid C	6.72491	0.154263	7.10984	0.142152	0.0572392	1.07529
	Alanine	1.23812	0.0499821	1.08215	0.0444504	-0.125977	1.30945
	Taurine	1.38442	0.0686758	1.19744	0.0629833	-0.135062	1.07716
	Lysine	1.12102	0.0465547	0.966482	0.0315689	-0.137852	1.34306
	Leucine	1.68318	0.0491909	1.43811	0.0558041	-0.145601	1.52051
	Thymine	0.106085	0.00711231	0.0855647	0.00840481	-0.193434	1.14574
	N-Acetylaspartate	0.220997	0.0211267	0.175954	0.0131491	-0.203816	1.14419
	Valine	1.14171	0.0258539	0.900396	0.0519711	-0.211363	1.63589
	Isoleucine	1.27154	0.0354867	0.988939	0.0458956	-0.222253	1.73072
	Theanine	0.91946	0.0568865	0.632261	0.0485694	-0.312357	1.56509
	Ribose phosphate	0.323575	0.0322009	0.216016	0.0195975	-0.33241	1.38535
	N-acetyl-glutamate	0.232164	0.0169136	0.147232	0.0038333	-0.365829	1.74297
	Xylose-5-phosphate	0.14709	0.00666243	0.0917813	0.0111475	-0.376021	1.66728
	Citrulline	0.0653824	0.00339395	0.0404468	0.00414025	-0.381381	1.68363
	N-Acetylputrescine	0.0257955	0.00402741	0.0125835	0.00411946	-0.512185	1.17975

### Sheet: Table S4
	Table S4. Mean and standard error of mean (SE) enrichment (proportion) of Variable Importance of Prediction (VIP) metabolites in ambient and high temperature treatments. Relative difference calculated as fold change between ambient and high temperature treatments. Positive fold change alues indicate greater enrichment at high temperature (bolded text), with negative values indicating greater enri…
	VIP Metabolite	Enrichment
		Ambient		High		Fold Change	VIP
		Mean	SE	Mean	SE
	Arginine-Glutamine	0.0480171	0.00399455	0.100228	0.0121423	1.08733	1.78324
	Pantothenate	0.00203408	0.000464541	0.00414319	0.000866799	1.03689	1.26657
	Valine	0.00839934	0.00042423	0.0162502	0.00300743	0.934696	1.43442
	Ornithine	0.0191189	0.00456781	0.0360834	0.00603828	0.887314	1.30133
	Guanine	0.0303322	0.00532789	0.0564081	0.0101929	0.859675	1.3141
	Asparagine	0.0416672	0.00365835	0.0735496	0.0112615	0.765167	1.47107
	Glutamine	0.0865275	0.00108969	0.125956	0.00311479	0.455676	2.17135
	Taurine	0.0133605	0.000632663	0.0191701	0.00110283	0.434832	1.84905
	Citrulline	0.0495499	0.00201336	0.0683552	0.00770822	0.379523	1.35069
	Proline	0.0526731	0.00192072	0.0710332	0.00533235	0.348569	1.61279
	Lysine	0.0167964	0.0010084	0.0221054	0.00201644	0.316086	1.34637
	Adenine	0.00606575	0.00026525	0.00717934	0.000304416	0.183586	1.48089
	Alanine	0.145179	0.00576587	0.159465	0.00698562	0.0984041	1.0137
	Aspartate	0.183811	0.00416934	0.199119	0.0043568	0.0832855	1.40551
	Glutamate	0.162492	0.00397359	0.171892	0.00407339	0.0578477	1.0407
	Isocitrate	0.263992	0.002768	0.250499	0.00772086	-0.0511118	1.05867
	Aconitate	0.212152	0.00587996	0.196111	0.00789534	-0.075608	1.03599
	Fructose-6-phosphate	0.198385	0.00812497	0.178139	0.00743246	-0.102052	1.13076
	Citrate	0.254063	0.0118458	0.226435	0.00981838	-0.108748	1.1298
	Glycerol-3-phosphate	0.194788	0.00900682	0.172018	0.00816851	-0.116895	1.14398
	3-Phosphoglycerate	0.24873	0.0106215	0.218292	0.0151045	-0.122373	1.05657
	Pyruvate	0.195923	0.00660533	0.171193	0.00695439	-0.126224	1.42086
	Glucose-6-phosphate	0.212363	0.00756678	0.184116	0.00743118	-0.133011	1.44853
	Dihydroxyacetone phosphate	0.201323	0.00912361	0.171977	0.00671268	-0.145765	1.42526
	Adenosine	0.00729184	0.000529213	0.00569526	0.000333161	-0.218954	1.41009
	Sorbitol	0.0486472	0.00255376	0.0372261	0.0022585	-0.234773	1.63634
	GMP	0.00386184	0.000491021	0.00284367	0.000177494	-0.26365	1.17851
	AMP	0.00414648	0.000325742	0.00294358	0.000386937	-0.2901	1.36102
	Tyrosine	0.00610416	0.000799132	0.00410116	0.000869831	-0.328137	1.07339
	Lactate	0.130209	0.0136718	0.0821663	0.0173721	-0.368963	1.27799
	Leucine	0.00269313	0.000360568	0.00168809	0.000356276	-0.373184	1.19331
	NAD+	0.0422096	0.00758577	0.0237712	0.00101459	-0.436829	1.37236
	Phenylalanine	0.00311413	0.000276184	0.00174709	0.000144826	-0.438979	1.82022
	Guanosine	0.003105	0.000127143	0.00157133	0.000266311	-0.493935	1.9188
	Tryptophan	0.0263113	0.00268876	0.00977933	0.00109587	-0.628322	1.96713
	Glycerophosphocholine	0.00154647	0.000340891	0.000264662	0.000128331	-0.828861	1.66943
	L-arginino-succinate	0.0160764	0.0019109	0.00188462	0.0016553	-0.882771	1.95878
	Thymidine	0.000261544	0.000165459	0	0	-1	1.00367

### Sheet: Table S5
	Table S5. Analysis of variance (ANOVA) tests for the effect of treatment and number of carbons labeled for each metabolite on carbon-specific enrichment. DF = degrees of freedom; SS = sum of sqares; FDR = false discovery rate adjusted P-value. Bold indicates adjusted P<0.05.
	Metabolite	Main Effect	DF	SS	F	P	FDR P
	2-Hydroxyglutarate	treatment	1	2.87e-05	0.740698	0.393546	0.507872
		carbon	4	0.0459878	296.832	<0.001	<0.001
		treatment:carbon	4	3.52e-05	0.227365	0.921803	0.982543
	3-Phosphoglycerate	treatment	1	0.00160474	2.62973	0.115344	0.181255
		carbon	2	0.196962	161.384	<0.001	<0.001
		treatment:carbon	2	0.000451053	0.369577	0.694129	0.789871
	5-Hydroxylysine	treatment	1	3.54e-07	0.0458178	0.831233	0.90573
		carbon	5	0.000176845	4.58393	0.00131663	0.00295282
		treatment:carbon	5	1.77e-06	0.0458178	0.998699	0.999995
	a-ketoglutarate	treatment	1	1.25e-05	0.371162	0.54513	0.648873
		carbon	4	0.121926	906.356	<0.001	<0.001
		treatment:carbon	4	1.28e-05	0.0954568	0.983455	0.999995
	Aconitate	treatment	1	6.11e-05	0.908283	0.344394	0.465234
		carbon	5	0.172361	512.118	<0.001	<0.001
		treatment:carbon	5	0.00239532	7.11695	<0.001	<0.001
	Adenine	treatment	1	4.51e-06	3.41297	0.0706064	0.119927
		carbon	4	0.0038783	733.509	<0.001	<0.001
		treatment:carbon	4	2.19e-06	0.413558	0.798043	0.877848
	Adenosine	treatment	1	1.36e-05	11.6782	0.000915756	0.00213676
		carbon	9	0.000909467	86.619	<0.001	<0.001
		treatment:carbon	9	2.08e-05	1.98185	0.0491176	0.086612
	ADP-D-Glucose	treatment	1	2.77e-05	0.0790987	0.778886	0.860874
		carbon	15	0.128648	24.485	<0.001	<0.001
		treatment:carbon	15	0.009741	1.85395	0.0316372	0.0594163
	Alanine	treatment	1	0.000582583	3.41982	0.0742935	0.124361
		carbon	2	0.0659201	193.479	<0.001	<0.001
		treatment:carbon	2	0.00036153	1.06111	0.358704	0.478964
	AMP	treatment	1	5.35e-06	4.62767	0.033869	0.0625898
		carbon	9	0.000929424	89.2475	<0.001	<0.001
		treatment:carbon	9	4.49e-05	4.31411	<0.001	<0.001
	Arginine	treatment	1	8.87e-06	0.123779	0.726204	0.814335
		carbon	5	0.00425446	11.8786	<0.001	<0.001
		treatment:carbon	5	4.43e-05	0.123779	0.986542	0.999995
	Arginine-Glutamine	treatment	1	0.0124081	69.4203	<0.001	<0.001
		carbon	10	0.14024	78.4608	<0.001	<0.001
		treatment:carbon	10	0.0159829	8.94204	<0.001	<0.001
	Asparagine	treatment	1	0.00240312	13.3285	0.000748721	0.00178304
		carbon	3	0.0111361	20.5881	<0.001	<0.001
		treatment:carbon	3	0.000240477	0.444588	0.722449	0.814076
	Aspartate	treatment	1	0.000939443	12.5229	0.00103574	0.00236887
		carbon	3	0.273117	1213.56	<0.001	<0.001
		treatment:carbon	3	0.0004549	2.02129	0.12633	0.195854
	CDP-Choline	treatment	1	5.19e-06	1.81973	0.179251	0.26207
		carbon	15	6.67e-05	1.56037	0.0904069	0.148113
		treatment:carbon	15	3.71e-05	0.868462	0.600376	0.700439
	Citrate	treatment	1	0.000888361	2.32759	0.132353	0.202474
		carbon	5	0.177405	92.9635	<0.001	<0.001
		treatment:carbon	5	0.00378265	1.98218	0.0942449	0.153314
	Citrulline	treatment	1	0.00636551	5.57174	0.0215207	0.0421295
		carbon	5	1.25114	219.025	<0.001	<0.001
		treatment:carbon	5	0.0318276	5.57174	<0.001	<0.001
	CMP	treatment	1	2.26e-07	0.825064	0.366129	0.482363
		carbon	8	5.04e-06	2.2977	0.0274147	0.0523371
		treatment:carbon	8	3.85e-06	1.75299	0.0970239	0.156731
	Dihydroxyacetone phosphate	treatment	1	0.0022574	14.7329	0.000594237	0.00146031
		carbon	2	0.115078	375.528	<0.001	<0.001
		treatment:carbon	2	0.000216548	0.706651	0.50132	0.606308
	FAD	treatment	1	7.76e-08	1	0.318206	0.435784
		carbon	26	2.02e-06	1	0.468127	0.575199
		treatment:carbon	26	2.02e-06	1	0.468127	0.575199
	Fructose-6-phosphate	treatment	1	0.00199989	27.1496	<0.001	<0.001
		carbon	5	0.228844	621.337	<0.001	<0.001
		treatment:carbon	5	0.0020537	5.57603	<0.001	<0.001
	Glucose	treatment	1	0.000107128	1.16138	0.285493	0.404594
		carbon	5	0.10272	222.718	<0.001	<0.001
		treatment:carbon	5	0.00203583	4.41409	0.00172863	0.00383956
	Glucose-6-phosphate	treatment	1	0.00281155	47.5699	<0.001	<0.001
		carbon	5	0.279732	946.582	<0.001	<0.001
		treatment:carbon	5	0.00224186	7.58621	<0.001	<0.001
	Glutamate	treatment	1	0.000136169	6.31452	0.0152453	0.0306232
		carbon	4	0.192757	2234.66	<0.001	<0.001
		treatment:carbon	4	9.27e-05	1.07451	0.379057	0.491923
	Glutamine	treatment	1	0.00409725	294.224	<0.001	<0.001
		carbon	4	0.0445801	800.327	<0.001	<0.001
		treatment:carbon	4	0.00110968	19.9216	<0.001	<0.001
	Glutathione disulfide	treatment	1	0.00123877	0.515464	0.473714	0.577921
		carbon	19	0.180199	3.94645	<0.001	<0.001
		treatment:carbon	19	0.0131374	0.287717	0.998658	0.999995
	Glycerol-3-phosphate	treatment	1	0.00226409	14.175	0.000725325	0.00174531
		carbon	2	0.108966	341.107	<0.001	<0.001
		treatment:carbon	2	0.00119518	3.74137	0.0354282	0.0639368
	Glycerophosphocholine	treatment	1	4.93e-05	12.3839	0.00065338	0.00158874
		carbon	9	0.000885655	24.7236	<0.001	<0.001
		treatment:carbon	9	0.00044362	12.3839	<0.001	<0.001
	Glycine	treatment	1	1.38e-05	0.369884	0.549912	0.648873
		carbon	1	0.000561972	15.0724	<0.001	0.00213966
		treatment:carbon	1	3.14e-05	0.842561	0.369603	0.482363
	GMP	treatment	1	1.46e-05	3.30512	0.0720584	0.1215
		carbon	9	0.000754912	18.9566	<0.001	<0.001
		treatment:carbon	9	8.44e-05	2.11849	0.0346251	0.0629795
	Guanine	treatment	1	0.0032023	14.6093	<0.001	<0.001
		carbon	4	0.0462667	52.7686	<0.001	<0.001
		treatment:carbon	4	0.00253192	2.88774	0.0315223	0.0594163
	Guanosine	treatment	1	9.02e-06	5.72052	0.0186369	0.036796
		carbon	9	0.00041362	29.1586	<0.001	<0.001
		treatment:carbon	9	4.98e-05	3.5112	0.000820435	0.00193388
	Homoarginine	treatment	1	9.81e-06	0.134996	0.714416	0.808971
		carbon	6	0.00243821	5.59051	<0.001	<0.001
		treatment:carbon	6	5.89e-05	0.134996	0.991299	0.999995
	Inosine	treatment	1	5.39e-06	0.813125	0.369365	0.482363
		carbon	9	0.000692958	11.6255	<0.001	<0.001
		treatment:carbon	9	0.00012656	2.12326	0.0342014	0.0627025
	Inositol	treatment	1	9.07e-07	0.830597	0.365747	0.482363
		carbon	5	0.000161261	29.5192	<0.001	<0.001
		treatment:carbon	5	9.53e-07	0.174508	0.971107	0.999995
	Isocitrate	treatment	1	9.25e-05	1.16965	0.283802	0.404594
		carbon	5	0.203974	516.066	<0.001	<0.001
		treatment:carbon	5	0.00109505	2.77054	0.0256635	0.0498174
	Isoleucine	treatment	1	2.17e-06	0.683351	0.41171	0.528362
		carbon	5	0.00060737	38.2771	<0.001	<0.001
		treatment:carbon	5	2.67e-05	1.68377	0.152356	0.22706
	L-arginino-succinate	treatment	1	0.00604217	31.5112	<0.001	<0.001
		carbon	9	0.0871012	50.4723	<0.001	<0.001
		treatment:carbon	9	0.0543796	31.5112	<0.001	<0.001
	Lactate	treatment	1	0.0077567	11.5335	0.00194342	0.00427552
		carbon	2	0.0299634	22.2764	<0.001	<0.001
		treatment:carbon	2	0.0016968	1.2615	0.297825	0.416955
	Leucine	treatment	1	1.24e-06	0.288647	0.593076	0.695434
		carbon	5	0.000189228	8.82011	<0.001	<0.001
		treatment:carbon	5	7.15e-05	3.33498	0.0100647	0.0211359
	Lysine	treatment	1	5.52e-05	15.9786	<0.001	<0.001
		carbon	5	0.00120878	70.0277	<0.001	<0.001
		treatment:carbon	5	3.54e-05	2.05354	0.0838933	0.138424
	Malate	treatment	1	4.63e-05	0.519264	0.475346	0.577921
		carbon	3	0.119127	445.292	<0.001	<0.001
		treatment:carbon	3	0.000106398	0.39771	0.755358	0.842936
	Mannose-6-phosphate	treatment	1	0.00206093	1.71303	0.195583	0.284149
		carbon	5	0.168185	27.9588	<0.001	<0.001
		treatment:carbon	5	0.00680839	1.13182	0.353495	0.474752
	Methionine sulfoxide	treatment	1	0.00269111	3.85371	0.0552108	0.0964631
		carbon	4	3.62376	1297.32	<0.001	<0.001
		treatment:carbon	4	0.00577317	2.06682	0.0991675	0.159081
	Montiporic Acid A	treatment	1	3.07e-09	0.086098	0.769632	0.854736
		carbon	13	3e-06	6.45628	<0.001	<0.001
		treatment:carbon	13	3.99e-08	0.086098	0.999991	0.999995
	Montiporic Acid B	treatment	1	5.73e-11	1	0.31882	0.435784
		carbon	15	8.6e-10	1	0.457838	0.568606
		treatment:carbon	15	8.6e-10	1	0.457838	0.568606
	Montiporic Acid C	treatment	1	2.99e-07	1.02854	0.312251	0.431916
		carbon	13	4.64e-06	1.22626	0.266844	0.382864
		treatment:carbon	13	3.89e-06	1.02854	0.42763	0.542761
	Montiporic Acid D	treatment	1	7.42e-08	0.357663	0.550559	0.648873
		carbon	17	2.36e-05	6.69751	<0.001	<0.001
		treatment:carbon	17	1.26e-06	0.357663	0.991532	0.999995
	N-acetyl-glutamate	treatment	1	0.00021795	0.444098	0.507342	0.610395
		carbon	6	0.273893	93.0145	<0.001	<0.001
		treatment:carbon	6	0.00207378	0.704259	0.647135	0.743722
	N-Acetylaspartate	treatment	1	4.04e-08	0.00475313	0.945264	0.99706
		carbon	5	0.000596304	14.029	<0.001	<0.001
		treatment:carbon	5	2.02e-07	0.00475313	0.999995	0.999995
	NAD+	treatment	1	0.000587235	4.29274	0.0394968	0.0701829
		carbon	20	0.0734867	26.8598	<0.001	<0.001
		treatment:carbon	20	0.0119372	4.36309	<0.001	<0.001
	NADP+	treatment	1	2.23e-05	0.216535	0.642175	0.741712
		carbon	20	0.0169895	8.23278	<0.001	<0.001
		treatment:carbon	20	0.00346995	1.68147	0.0382282	0.0684552
	Ornithine	treatment	1	0.0012938	9.28437	0.0036855	0.00795655
		carbon	4	0.00997823	17.9011	<0.001	<0.001
		treatment:carbon	4	0.00136489	2.44864	0.0581916	0.100315
	Pantothenate	treatment	1	2.07e-05	11.2354	0.00117487	0.00266074
		carbon	8	0.000264327	17.9162	<0.001	<0.001
		treatment:carbon	8	4.49e-05	3.04559	0.00445563	0.00944267
	Phenylalanine	treatment	1	3.03e-06	18.0098	<0.001	<0.001
		carbon	8	0.000317226	235.924	<0.001	<0.001
		treatment:carbon	8	2.58e-05	19.1585	<0.001	<0.001
	Phenyllactic acid	treatment	1	5.8e-05	2.31822	0.131372	0.202313
		carbon	8	0.00104533	5.22568	<0.001	<0.001
		treatment:carbon	8	0.000463729	2.31822	0.026104	0.0502501
	Phosphocholine	treatment	1	3.64e-09	1	0.320755	0.435849
		carbon	6	2.18e-08	1	0.432382	0.542828
		treatment:carbon	6	2.18e-08	1	0.432382	0.542828
	Proline	treatment	1	0.00096692	17.1422	<0.001	<0.001
		carbon	4	0.0211301	93.6521	<0.001	<0.001
		treatment:carbon	4	0.000407109	1.80437	0.142708	0.215461
	Pyruvate	treatment	1	0.00246724	21.2396	<0.001	<0.001
		carbon	2	0.0737167	317.3	<0.001	<0.001
		treatment:carbon	2	0.00118022	5.08004	0.0125863	0.0258515
	Ribitol	treatment	1	6.07e-05	1.97108	0.166514	0.246569
		carbon	4	0.00529242	42.981	<0.001	<0.001
		treatment:carbon	4	3.94e-05	0.319653	0.863495	0.936466
	Ribose phosphate	treatment	1	1.6e-06	0.00943831	0.922995	0.982543
		carbon	4	0.0548749	81.0572	<0.001	<0.001
		treatment:carbon	4	0.00112477	1.66143	0.173699	0.25557
	Serine	treatment	1	0.000705679	1.7127	0.200573	0.289577
		carbon	2	0.0188671	22.8954	<0.001	<0.001
		treatment:carbon	2	0.00174342	2.11566	0.138186	0.210006
	Sorbitol	treatment	1	0.000287385	25.1788	<0.001	<0.001
		carbon	5	0.00631952	110.735	<0.001	<0.001
		treatment:carbon	5	0.000231899	4.0635	0.00304673	0.00663957
	Succinate	treatment	1	0.000117025	0.417155	0.522048	0.624835
		carbon	3	0.173895	206.627	<0.001	<0.001
		treatment:carbon	3	2.06e-05	0.0245075	0.994725	0.999995
	Taurine	treatment	1	0.00014518	6.93932	0.0159013	0.0316655
		carbon	1	0.000558977	26.7179	<0.001	<0.001
		treatment:carbon	1	5.91e-05	2.82387	0.108425	0.171549
	Theanine	treatment	1	2.22e-06	0.671717	0.415235	0.529941
		carbon	6	3.94e-05	1.98396	0.0795195	0.132151
		treatment:carbon	6	1.33e-05	0.671717	0.672759	0.769343
	Threonine	treatment	1	8.34e-06	0.238632	0.627863	0.728826
		carbon	3	0.00338833	32.3141	<0.001	<0.001
		treatment:carbon	3	2.5e-05	0.238632	0.868884	0.937907
	Thymidine	treatment	1	2.05e-06	2.49866	0.117101	0.182773
		carbon	9	1.85e-05	2.49866	0.0127579	0.0258515
		treatment:carbon	9	1.85e-05	2.49866	0.0127579	0.0258515
	Tryptophan	treatment	1	0.00043723	25.8962	<0.001	<0.001
		carbon	10	0.00372613	22.069	<0.001	<0.001
		treatment:carbon	10	0.000809617	4.79519	<0.001	<0.001
	Tyrosine	treatment	1	9.05e-06	4.69741	0.0328484	0.0611933
		carbon	8	0.000982877	63.7438	<0.001	<0.001
		treatment:carbon	8	3.08e-05	1.99777	0.0555394	0.0964631
	UDP-D-Glucose	treatment	1	0.00222068	8.67781	0.00373545	0.00798972
		carbon	14	0.573483	160.073	<0.001	<0.001
		treatment:carbon	14	0.0153644	4.28857	<0.001	<0.001
	UDP-N-acetyl-glucosamine	treatment	1	0.000115735	2.64136	0.105967	0.168817
		carbon	16	0.0826478	117.89	<0.001	<0.001
		treatment:carbon	16	0.00145996	2.0825	0.0111	0.0230999
	UMP	treatment	1	7.39e-07	0.0167799	0.897222	0.963991
		carbon	8	0.0137323	38.9941	<0.001	<0.001
		treatment:carbon	8	0.000432563	1.2283	0.291852	0.411084
	Uracil	treatment	1	1.2e-06	0.00631262	0.937069	0.99295
		carbon	3	0.0134371	23.5501	<0.001	<0.001
		treatment:carbon	3	3.6e-06	0.00631262	0.999298	0.999995
	Uridine	treatment	1	1.53e-05	0.062262	0.803524	0.879688
		carbon	8	0.145364	74.025	<0.001	<0.001
		treatment:carbon	8	0.000399062	0.203217	0.989631	0.999995
	Valine	treatment	1	0.000275517	13.846	0.000503286	0.0012501
		carbon	4	0.00100149	12.5823	<0.001	<0.001
		treatment:carbon	4	0.000194275	2.44081	0.0588323	0.100669
	Xylose-5-phosphate	treatment	1	0.0131755	2.12752	0.150928	0.226392
		carbon	4	0.520756	21.0224	<0.001	<0.001
		treatment:carbon	4	0.0306011	1.23533	0.307927	0.428501
